# Genomic and phenotypic characterisation of *Penicillium melinii*, a plant growth-promoting root endophyte that remains effective under salt stress

**DOI:** 10.64898/2026.11.16.766994

**Authors:** Sandra González-Sáyer, Laura Gutiérrez-Manso, Iván Devesa-Aranguren, Francesco Blasio, Lorena B. Conchillo, Carlos M. Conesa, Lydia Ugena, José Nolasco, Ana Vázquez-Mora, Soledad Sacristán, Elena Caro, Juan Carlos del Pozo, Javier Cabrera

## Abstract

*Penicillium melinii* ‘isolate 2’ is a root endophyte of *Arabidopsis thaliana* that promotes the growth of different plant species, but the genetic basis of this activity remains unknown. Here we combined Oxford Nanopore long reads and Illumina short reads to obtain a high-quality, near-chromosome-level assembly of 29.39 Mb in six nuclear scaffolds, two of them telomere-capped at both ends (97.6% complete BUSCOs), together with, to our knowledge, the first complete mitochondrial genome reported for the species (26,730 bp). Annotation predicted 9,566 protein-coding genes. Compared with two other plant growth-promoting *Penicillium* species, *P. bilaiae* and *P. citrinum*, the isolate encodes fewer carbohydrate-active enzymes, biosynthetic gene clusters and candidate effectors, pointing to an overall reduction of the secreted repertoire. *In vitro*, the isolate grew significantly above the control on 63 of 95 carbon sources, mainly carbohydrates, and was positive for 7 of 11 plant growth-promoting traits: siderophore production, phosphate and zinc solubilisation, ammonia release, and urease, proteolytic and lipolytic activities. Radial growth was unaffected by NaCl up to 150 mM and persisted at 1 M, whereas conidiation was more salt-sensitive. On medium containing 100 mM NaCl, inoculation increased *Arabidopsis* shoot fresh weight and root system growth. Genome mining identified candidate genes for these traits. Together, these results provide a genomic and phenotypic basis for evaluating *P. melinii* ‘isolate 2’ as an inoculant for saline soils and identify candidate determinants for functional validation.
