## Supplementary Table 4 for "Genomic and phenotypic characterisation of *Penicillium melinii*, a plant growth-promoting root endophyte that remains effective under salt stress"

### Sheet: P_melinii_unique_genes
Gene ID	Secreted	DeepLoc Extracellular	CAZyme Match	CAZyme Families	EffectorP Prediction	eggNOG Preferred Name	eggNOG Description
FUN_003735-T1	N	N	N		Not tested
FUN_003736-T1	N	N	N		Not tested
FUN_003749-T1	N	N	N		Not tested
FUN_003750-T1	N	N	N		Not tested
FUN_004109-T1	N	N	N		Not tested
FUN_009567-T1	N	N	N		Not tested	-	-
FUN_009568-T1	N	N	N		Not tested	-	-
FUN_009569-T1	N	N	N		Not tested	-	-
FUN_009570-T1	N	N	N		Not tested	-	Transporter
FUN_007455-T1	N	N	N		Not tested	-	fungal STAND N-terminal Goodbye domain
FUN_008097-T1	N	N	N		Not tested	-	domain protein
FUN_008185-T1	N	N	N		Not tested	-	fungal STAND N-terminal Goodbye domain
FUN_002026-T1	N	N	N		Not tested
FUN_004513-T1	N	N	N		Not tested
FUN_008248-T1	N	N	N		Not tested
FUN_003274-T1	N	N	N		Not tested	-	-
FUN_003919-T1	N	N	N		Not tested	-	-
FUN_004039-T1	N	N	N		Not tested	-	-
FUN_003718-T1	N	N	N		Not tested
FUN_004089-T1	N	N	N		Not tested
FUN_004114-T1	N	N	N		Not tested
FUN_007231-T1	N	N	N		Not tested	-	SnoaL-like domain
FUN_007242-T1	N	N	N		Not tested	-	SnoaL-like domain
FUN_008096-T1	N	N	N		Not tested	-	SnoaL-like domain
FUN_001973-T1	N	N	N		Not tested	-	Sugar (and other) transporter
FUN_005290-T1	N	N	N		Not tested	-	Sugar (and other) transporter
FUN_000558-T1	N	N	N		Not tested	ALD2	Belongs to the aldehyde dehydrogenase family
FUN_002093-T1	N	N	N		Not tested	ALD2	Belongs to the aldehyde dehydrogenase family
FUN_001071-T1	N	N	N		Not tested	-	Belongs to the cytochrome P450 family
FUN_008085-T1	N	N	N		Not tested	-	Belongs to the cytochrome P450 family
FUN_003122-T1	N	N	N		Not tested	-	AMP-binding enzyme C-terminal domain
FUN_009455-T1	N	N	N		Not tested	-	AMP-binding enzyme C-terminal domain
FUN_000799-T1	N	N	N		Not tested	-	Encoded by
FUN_002489-T1	N	N	N		Not tested	-	Encoded by
FUN_001693-T1	N	N	N		Not tested	-	Fumarylacetoacetate (FAA) hydrolase family
FUN_002501-T1	N	N	N		Not tested	-	Fumarylacetoacetate (FAA) hydrolase family
FUN_006470-T1	N	N	N		Not tested	-	Belongs to the major facilitator superfamily. Sugar transporter (TC 2.A.1.1) family
FUN_008017-T1	N	N	N		Not tested	-	Belongs to the major facilitator superfamily. Sugar transporter (TC 2.A.1.1) family
FUN_001069-T1	N	N	N		Not tested	-	X-Pro dipeptidyl-peptidase C-terminal non-catalytic domain
FUN_008091-T1	N	N	N		Not tested	-	X-Pro dipeptidyl-peptidase
FUN_000966-T1	N	N	N		Not tested	-	Permease for cytosine/purines, uracil, thiamine, allantoin
FUN_003137-T1	N	N	N		Not tested	-	Permease for cytosine/purines, uracil, thiamine, allantoin
FUN_003108-T1	N	N	N		Not tested	-	Acyclic terpene utilisation family protein AtuA
FUN_003110-T1	N	N	N		Not tested	-	Acyclic terpene utilisation family protein AtuA
FUN_001891-T1	N	N	N		Not tested	-	alpha/beta hydrolase fold
FUN_003430-T1	N	N	N		Not tested	-	alpha/beta hydrolase fold
FUN_001068-T1	N	N	N		Not tested	-	Plays a complex role in regulating the basal catalytic activity of the alpha subunit
FUN_008092-T1	N	N	N		Not tested	-	Fungal specific transcription factor domain
FUN_001590-T1	N	N	N		Not tested	-	Flavin containing amine oxidoreductase
FUN_002486-T1	N	N	N		Not tested	-	Flavin containing amine oxidoreductase
FUN_001592-T1	Y	Y	N		Non-effector	-	-
FUN_002488-T1	Y	Y	N		Non-effector	-	-
FUN_001691-T1	N	N	N		Not tested	-	gentisate
FUN_002514-T1	N	N	N		Not tested	-	Gentisate 1,2-dioxygenase
FUN_002259-T1	Y	Y	N		Non-effector	-	-
FUN_008552-T1	N	N	N		Not tested	-	-
FUN_002276-T1	Y	Y	N		Non-effector	-	-
FUN_008573-T1	Y	Y	N		Non-effector	-	-
FUN_003728-T1	N	N	N		Not tested	-	NACHT domain
FUN_009090-T1	N	N	N		Not tested	-	thiol-dependent ubiquitin-specific protease activity
FUN_003744-T1	N	N	N		Not tested	-	COG0662 Mannose-6-phosphate isomerase
FUN_005279-T1	N	N	N		Not tested	-	COG0662 Mannose-6-phosphate isomerase
FUN_004306-T1	N	N	N		Not tested	-	K+ potassium transporter
FUN_009044-T1	N	N	N		Not tested	-	K+ potassium transporter
FUN_005039-T1	N	N	N		Not tested	-	COG0443 Molecular chaperone
FUN_009042-T1	N	N	N		Not tested	-	Carbohydrate-binding module family 13
FUN_005453-T1	Y	Y	N		Apoplastic effector	-	beta-1,4-mannooligosaccharide phosphorylase
FUN_005456-T1	N	N	N		Not tested	-	beta-1,4-mannooligosaccharide phosphorylase
FUN_007991-T1	Y	Y	N		Non-effector	-	-
FUN_008258-T1	Y	Y	N		Non-effector	-	-
