## Supplementary Table 5 for "Genomic and phenotypic characterisation of *Penicillium melinii*, a plant growth-promoting root endophyte that remains effective under salt stress"

### Sheet: Supplementary_Table_SX_substrat
Supplementary Table 6. Substrate utilisation of P. melinii 'isolate 2' on the Biolog FF MicroPlate, the data underlying Figure 2. Compounds are ranked by growth at 750 nm. Fold values are geometric mean ratios to the water control with the plate effect removed, estimated over three independently inoculated plates; adjusted p values are two-sided Dunnett tests against the water well. Ceiling_reach…
Rank	Compound	Substrate_class	Growth_750nm_fold	p_750nm	Significant_750nm	n_750nm	Ceiling_reached_750nm	Activity_490nm_fold	p_490nm	Significant_490nm	n_490nm	Ceiling_reached_490nm
1	Maltose	Oligosaccharides and polysaccharides	8.98	<5e-06	yes	3	no	7.72	<5e-06	yes	3	yes
2	Palatinose	Oligosaccharides and polysaccharides	8.95	<5e-06	yes	3	no	7.63	<5e-06	yes	3	yes
3	D-Cellobiose	Oligosaccharides and polysaccharides	8.64	<5e-06	yes	3	yes	7.49	<5e-06	yes	3	yes
4	Î²-Methyl-D-Glucoside	Aryl and methyl glycosides	8.41	<5e-06	yes	3	no	7.33	<5e-06	yes	3	yes
5	Gentiobiose	Oligosaccharides and polysaccharides	8.31	<5e-06	yes	3	yes	7.14	<5e-06	yes	3	yes
6	Maltotriose	Oligosaccharides and polysaccharides	8.11	<5e-06	yes	3	no	7.13	<5e-06	yes	3	yes
7	Î±-D-Glucose	Monosaccharides	7.83	<5e-06	yes	3	yes	6.73	<5e-06	yes	3	yes
8	Sucrose	Oligosaccharides and polysaccharides	7.68	<5e-06	yes	3	yes	6.53	<5e-06	yes	3	yes
9	D-Ribose	Monosaccharides	7.46	<5e-06	yes	3	no	6.63	<5e-06	yes	3	yes
10	D-Mannose	Monosaccharides	7.46	<5e-06	yes	3	no	6.73	<5e-06	yes	3	no
11	i-Erythritol	Polyols	7.43	<5e-06	yes	2	no	4.77	<5e-06	yes	3	no
12	Arbutin	Aryl and methyl glycosides	7.09	<5e-06	yes	3	no	6.55	<5e-06	yes	3	no
13	D-Fructose	Monosaccharides	6.96	<5e-06	yes	3	yes	5.84	<5e-06	yes	3	yes
14	D-Xylose	Monosaccharides	6.96	<5e-06	yes	3	no	6.23	<5e-06	yes	3	no
15	D-Melibiose	Oligosaccharides and polysaccharides	6.95	<5e-06	yes	3	no	5.66	<5e-06	yes	3	yes
16	D-Mannitol	Polyols	6.59	<5e-06	yes	3	no	5.78	<5e-06	yes	3	no
17	L-Arabinose	Monosaccharides	6.51	<5e-06	yes	3	no	5.81	<5e-06	yes	3	no
18	Stachyose	Oligosaccharides and polysaccharides	6.48	<5e-06	yes	3	no	5.41	<5e-06	yes	3	no
19	Î±-D-Lactose	Oligosaccharides and polysaccharides	5.29	<5e-06	yes	3	no	4.65	<5e-06	yes	3	no
20	L-Sorbose	Monosaccharides	5.19	<5e-06	yes	3	no	4.97	<5e-06	yes	3	no
21	Lactulose	Oligosaccharides and polysaccharides	5.1	<5e-06	yes	3	no	4.1	<5e-06	yes	3	no
22	L-Rhamnose	Monosaccharides	5.07	<5e-06	yes	3	no	4.57	<5e-06	yes	3	no
23	Dextrin	Oligosaccharides and polysaccharides	5.03	<5e-06	yes	3	no	4.77	<5e-06	yes	3	no
24	Adenosine	Other nitrogen-containing and lipid compounds	4.96	<5e-06	yes	3	no	5.56	<5e-06	yes	3	no
25	D-Raffinose	Oligosaccharides and polysaccharides	4.95	<5e-06	yes	3	no	4.45	<5e-06	yes	3	no
26	Turanose	Oligosaccharides and polysaccharides	4.92	<5e-06	yes	3	no	3.71	<5e-06	yes	3	no
27	N-Acetyl-D-Glucosamine	Amino sugars	4.67	<5e-06	yes	3	no	5.6	<5e-06	yes	3	no
28	Î³-Aminobutyric acid	Amino acids, peptides and derivatives	4.55	<5e-06	yes	3	no	4.53	<5e-06	yes	3	no
29	D-Galacturonic acid	Organic acids and derivatives	3.94	<5e-06	yes	3	no	3.64	<5e-06	yes	3	no
30	D-Arabitol	Polyols	3.67	<5e-06	yes	3	no	3.24	<5e-06	yes	3	no
31	Glycogen	Oligosaccharides and polysaccharides	3.66	<5e-06	yes	3	no	3.69	<5e-06	yes	3	no
32	Quinic acid	Organic acids and derivatives	3.45	<5e-06	yes	3	no	3.66	<5e-06	yes	3	no
33	Sebacic acid	Organic acids and derivatives	3.39	<5e-06	yes	3	no	3.25	<5e-06	yes	3	no
34	D-Sorbitol	Polyols	3.34	<5e-06	yes	3	no	2.81	1e-05	yes	3	no
35	L-Proline	Amino acids, peptides and derivatives	3.31	<5e-06	yes	3	no	3.96	<5e-06	yes	3	no
36	D-Trehalose	Oligosaccharides and polysaccharides	3.3	<5e-06	yes	3	no	3.13	<5e-06	yes	3	no
37	L-Ornithine	Amino acids, peptides and derivatives	3.12	3e-05	yes	3	no	3.74	<5e-06	yes	3	no
38	D-Gluconic acid	Organic acids and derivatives	3.1	3e-05	yes	3	no	3.97	<5e-06	yes	3	no
39	L-Threonine	Amino acids, peptides and derivatives	3.1	3e-05	yes	3	no	3.72	<5e-06	yes	3	no
40	D-Glucuronic acid	Organic acids and derivatives	3.1	3e-05	yes	3	no	4.06	<5e-06	yes	3	no
41	D-Melezitose	Oligosaccharides and polysaccharides	3.09	3e-05	yes	3	no	2.69	1e-05	yes	3	no
42	Salicin	Aryl and methyl glycosides	3.06	5e-05	yes	3	no	3.22	<5e-06	yes	3	no
43	m-Inositol	Polyols	3.06	5e-05	yes	3	no	2.68	1e-05	yes	3	no
44	2-keto-D-Gluconic acid	Organic acids and derivatives	3.02	6e-05	yes	3	no	3.93	<5e-06	yes	3	no
45	Glycerol	Polyols	3.01	0.00038	yes	2	no	3.96	<5e-06	yes	3	yes
46	L-Serine	Amino acids, peptides and derivatives	2.89	0.00012	yes	3	no	3.33	<5e-06	yes	3	no
47	Î²-Methyl-D-Galactoside	Aryl and methyl glycosides	2.88	0.00013	yes	3	no	2.14	0.00215	yes	3	no
48	D-Glucosamine	Amino sugars	2.88	0.00013	yes	3	no	2.25	0.00074	yes	3	no
49	L-Glutamic acid	Amino acids, peptides and derivatives	2.74	0.00028	yes	3	no	3.01	<5e-06	yes	3	no
50	Î±-Methyl-D-Galactoside	Aryl and methyl glycosides	2.66	0.00044	yes	3	no	2.01	0.00789	yes	3	no
51	D-Arabinose	Monosaccharides	2.61	0.00064	yes	3	no	1.88	0.02571	yes	3	no
52	L-Phenylalanine	Amino acids, peptides and derivatives	2.61	0.00068	yes	3	no	2.51	6e-05	yes	3	no
53	Amygdalin	Aryl and methyl glycosides	2.56	0.00095	yes	3	no	2.5	6e-05	yes	3	no
54	Putrescine	Other nitrogen-containing and lipid compounds	2.51	0.00144	yes	3	no	2.58	2e-05	yes	3	no
55	L-Alanine	Amino acids, peptides and derivatives	2.5	0.00145	yes	3	no	2.95	<5e-06	yes	3	no
56	Succinic acid monomethyl ester	Organic acids and derivatives	2.5	0.0015	yes	3	no	2.7	1e-05	yes	3	no
57	Tween 80	Other nitrogen-containing and lipid compounds	2.38	0.00354	yes	3	no	2.65	2e-05	yes	3	no
58	Maltitol	Polyols	2.32	0.00553	yes	3	no	1.77	0.06517	no	3	no
59	Succinamic acid	Organic acids and derivatives	2.27	0.00797	yes	3	no	2.47	0.0001	yes	3	no
60	L-Pyroglutamic acid	Amino acids, peptides and derivatives	2.26	0.0085	yes	3	no	3	<5e-06	yes	3	no
61	Xylitol	Polyols	2.23	0.01054	yes	3	no	2.35	0.0003	yes	3	no
62	p-Hydroxyphenylacetic acid	Organic acids and derivatives	2.05	0.10068	no	2	no	2.94	<5e-06	yes	3	no
63	Sedoheptulosan	Monosaccharides	2.03	0.04233	yes	3	no	2.38	0.00024	yes	3	no
64	L-Asparagine	Amino acids, peptides and derivatives	2.02	0.04646	yes	3	no	2.52	6e-05	yes	3	no
65	D-Galactose	Monosaccharides	2.01	0.12312	no	2	no	1.85	0.03367	yes	3	no
66	Î±-Ketoglutaric acid	Organic acids and derivatives	1.93	0.08077	no	3	no	2.09	0.00341	yes	3	no
67	L-Alanyl-Glycine	Amino acids, peptides and derivatives	1.92	0.08653	no	3	no	2.35	0.0003	yes	3	no
68	Adonitol	Polyols	1.91	0.19912	no	2	no	2.03	0.00596	yes	3	no
69	L-Malic acid	Organic acids and derivatives	1.91	0.09597	no	3	no	2	0.008	yes	3	no
70	Fumaric acid	Organic acids and derivatives	1.89	0.10419	no	3	no	2.13	0.00237	yes	3	no
71	Î²-Hydroxybutyric acid	Organic acids and derivatives	1.86	0.12782	no	3	no	1.86	0.03109	yes	3	no
72	L-Alaninamide	Amino acids, peptides and derivatives	1.78	0.20311	no	3	no	1.83	0.03915	yes	3	no
73	Bromosuccinic acid	Organic acids and derivatives	1.74	0.25521	no	3	no	1.96	0.01193	yes	3	no
74	Succinic acid	Organic acids and derivatives	1.73	0.27076	no	3	no	2.05	0.00518	yes	3	no
75	2-Amino Ethanol	Other nitrogen-containing and lipid compounds	1.71	0.29942	no	3	no	1.67	0.15321	no	3	no
76	N-Acetyl-L-Glutamic acid	Amino acids, peptides and derivatives	1.69	0.33348	no	3	no	1.99	0.0088	yes	3	no
77	Glycyl-L-Glutamic acid	Amino acids, peptides and derivatives	1.63	0.47011	no	3	no	1.58	0.28991	no	3	no
78	L-Aspartic acid	Amino acids, peptides and derivatives	1.55	0.66762	no	3	no	1.78	0.061	no	3	no
79	Glucose-1-Phosphate	Monosaccharides	1.52	0.73171	no	3	no	1.46	0.61742	no	3	no
80	Adenosine-5-Monophosphate	Other nitrogen-containing and lipid compounds	1.45	0.90312	no	3	no	1.42	0.75286	no	3	no
81	D-Psicose	Monosaccharides	1.43	0.93075	no	3	no	1.42	0.7396	no	3	no
82	Î±-Methyl-D-Glucoside	Aryl and methyl glycosides	1.43	0.93305	no	3	no	1.37	0.90092	no	3	no
83	L-Lactic acid	Organic acids and derivatives	1.42	0.94357	no	3	no	1.47	0.60328	no	3	no
84	Î³-Hydroxybutyric acid	Organic acids and derivatives	1.42	0.94951	no	3	no	1.48	0.56685	no	3	no
85	Î²-Cyclodextrin	Oligosaccharides and polysaccharides	1.41	0.96027	no	3	no	1.4	0.80824	no	3	no
86	D-Lactic acid methyl ester	Organic acids and derivatives	1.39	0.97327	no	3	no	1.32	0.98023	no	3	no
87	D-Tagatose	Monosaccharides	1.36	0.99111	no	3	no	1.34	0.95632	no	3	no
88	L-Fucose	Monosaccharides	1.35	0.99462	no	3	no	1.23	0.99995	no	3	no
89	D-Malic acid	Organic acids and derivatives	1.27	0.99999	no	3	no	1.25	0.99972	no	3	no
90	Î±-Cyclodextrin	Oligosaccharides and polysaccharides	1.24	1	no	3	no	1.21	1	no	3	no
91	Uridine	Other nitrogen-containing and lipid compounds	1.24	1	no	3	no	1.24	0.99994	no	3	no
92	N-Acetyl-D-Galactosamine	Amino sugars	1.16	1	no	3	no	1.1	1	no	3	no
93	D-Saccharic acid	Organic acids and derivatives	1.1	1	no	3	no	1.11	1	no	3	no
94	N-Acetyl-D-Mannosamine	Amino sugars	1.08	1	no	3	no	1	1	no	3	no
95	Glucuronamide	Organic acids and derivatives	1.05	1	no	3	no	0.91	1	no	3	no
